# Role of Gut Microbiome in Neoadjuvant Chemotherapy Response in Urothelial Carcinoma: A Multi-Institutional Prospective Cohort Evaluation

**DOI:** 10.1101/2023.01.21.525021

**Authors:** Laura Bukavina, Rashida Ginwala, Mohit Sindhani, Megan Prunty, Daniel Geynisman, Ghatalia Pooja, Henkel Valentine, Adam Calaway, Jason R. Brown, Andres Correa, Kirtishri Mishra, Raymond Pominville, Elizabeth Plimack, Alexander Kutikov, Mahmoud Ghannoum, Mohammed ElShaer, Mauricio Retuerto, Robert Uzzo, Lee Ponsky, Philip H. Abbosh

## Abstract

Treatment with neoadjuvant chemotherapy (NAC) in muscle invasive bladder cancer (MIBC) is associated with clinical benefit in urothelial carcinoma. While extensive research evaluating role of tumor mutational expression profiles and clinicopathologic factors into chemoresponse has been published, the role of gut microbiome (GM) in bladder cancer in chemoresponse has not been thoroughly evaluated. A working knowledge of the microbiome and its effect on all forms of cancer therapy in BC is critical. Here we examine gut microbiome of bladder cancer patients undergoing NAC. Overall, there was no significant difference in alpha and beta diversity by responder status. However, analysis of fecal microbiome samples showed that a higher abundance of Bacteroides within both institutional cohorts during NAC was associated with residual disease at the time of radical cystectomy regardless of chemotherapy regimen. Group community analysis revealed presence of favorable microbial subtypes in complete responders. Finally, fecal microbial composition outperformed clinical variables in prediction of complete response (AUC 0.88 vs AUC 0.50), however, no single microbial species could be regarded as a fully consistent biomarker. Microbiome-based community signature as compared to single microbial species is more likely to be associated as the link between bacterial composition and NAC response.
