## Supplemental Index 2 for "Role of Gut Microbiome in Neoadjuvant Chemotherapy Response in Urothelial Carcinoma: A Multi-Institutional Prospective Cohort Evaluation"

### Sheet: AUC LR model
Combined Model for Prediction of Complete Response						Case Western AUC for Complete Response					Fox Chase AUC for Complete Response
	Feature	Response Group	Ef imp				Feature	Response Group	Ef imp			Feature	Response Group	Ef imp
marker 1	Howardella	CR	100			marker 1	Kaistobacter	CR	100		marker 1	Pyramidobacter	CR	100
marker 2	Allobaculum	CR	45.5356			marker 2	Ruminococcaceae	CR	99.9343		marker 2	Howardella	CR	49.5635
marker 3	Ruminococcaceae-	CR	32.1573				Clostridium				marker 3	Longicatena	CR	24.0712
	Clostridium					marker 3	Enterococcus	CR	28.915		marker 4	Zea	CR	15.6611
marker 4	Kaistobacter	CR	30.6579			marker 4	Methylobacterium	CR	12.8798		marker 5	Catabacter	CR	12.3766
marker 5	Enterococcus	CR	28.6349			marker 5	Allobaculum	CR	11.4833		marker 6	Methanobrevibacter	CR	8.11391
marker 6	Geopsychrobacter	CR	23.2435			marker 6	Mcrococcus	CR	11.3959		marker 7	Adlercreutzia	CR	6.26207
marker 7	Bacillus	CR	11.3271			marker 7	Turicibacter	NR	10.3333		marker 8	Anaeroﬁlum	NR	5.1727
marker 8	Fournierella	CR	9.04172			marker 8	Actinomyces	CR	7.6878		marker 9	Geopsychrobacter	CR	4.87777
marker 9	Lachnobacterium	CR	1.40105			marker 9	Erwinia	NR	6.98213		marker 10	Aminipila	CR	3.49864
marker 10	Fusobacterium	CR	1.3032			marker 10	Leptospira	CR	6.74695

### Sheet: Clinical Variables
Race
Gender
Age
Time to cystectomy from diagnosis
Receipt of NAC
GC vs ddMVAC
Progression from noninvasive
Clinical pathology stage
Tumor variant
Presence of CIS
Hydronephrosis
Multifocal disease
Hematuria present
Unable to tolerate NAC
AKI
History of Radiation to Pelvis
History of previous chemotherapy
History of UTI within 6 weeks of cystectomy
Complete TURBT performed
Lymphocyte Count
Albumin Count
History of Pelvic Surgery
Time from Diagnosis to chemotherapy
